# The molecular taxonomy of primate amygdala via single-nucleus RNA-sequencing analysis

**DOI:** 10.1101/2020.07.29.226829

**Authors:** Lei Zhang, Yanyong Cheng, Shihao Wu, Yufeng Lu, Zhenyu Xue, Dai Chen, Bo Zhang, Zilong Qiu, Hong Jiang

## Abstract

Amygdala is the central brain region governing emotional responses of mammals. However, the detailed molecular taxonomy of amygdala in higher mammals such as primates is still absent. Here we present the molecular taxonomy of amygdala in rhesus monkeys by single-cell RNA sequencing analysis. We found that there are five major cell types in primate amygdala, glutamatergic neurons, GABAergic neurons, astroglia, oligodendrocytes and oligodendrocyte progenitor cells (OPCs). Glutamatergic neurons in the primate amygdala exhibits a great diversity comparing to them in the rodent amygdala. In particular, GABAergic neurons in primate amygdala appeared to be quite unique and contain different cellular composition as them in rodent amygdala. The astroglia in primate amygdala contains two more subtypes comparing to astroglia in rodent amygdala. Taken together, although the evolutionary conservation, the molecular taxonomy study of primate amygdala provides critical insights for understanding the cellular architecture of the primate brain.
