## Supplemental Table 2 for "The molecular taxonomy of primate amygdala via single-nucleus RNA-sequencing analysis"

### Sheet: Glut_top20Marker
allmarkers.gene	p_val	avg_logFC	pct.1	pct.2	p_val_adj	cluster
SEMA3C	1.59e-99	1.96443	0.623	0.127	3.14e-95	14
KCNIP4	1.23e-74	1.47721	0.975	0.951	2.43e-70	14
DCC	5.34e-61	0.779926	1	0.97	1.05e-56	14
NFIB	2.21e-50	1.16355	0.895	0.884	4.35e-46	14
NFIA	1.22e-43	1.21742	0.864	0.835	2.4e-39	14
NRXN1	2e-34	0.425579	1	0.994	3.94e-30	14
PLXNA2	4.95e-34	1.58444	0.722	0.61	9.75e-30	14
FRMD4B	2.67e-33	1.33452	0.765	0.69	5.26e-29	14
TCF4	8.01e-32	0.656452	0.951	0.971	1.58e-27	14
FBXL7	1.53e-30	1.47975	0.679	0.48	3.03e-26	14
ADGRV1	1.52e-29	0.988511	0.728	0.548	3e-25	14
TTC28	1.19e-25	0.779902	0.864	0.932	2.35e-21	14
EZR	6.77e-24	0.780487	0.173	0.033	1.33e-19	14
DGKB	1.19e-20	0.893781	0.796	0.895	2.35e-16	14
PTPRZ1	1.38e-20	0.92809	0.753	0.694	2.72e-16	14
AADAT	6.82e-18	0.681178	0.148	0.031	1.34e-13	14
PPP2R2B	3.29e-16	0.643803	0.87	0.933	6.48e-12	14
NRG1	5.28e-16	0.943584	0.747	0.824	1.04e-11	14
CHD7	6.19e-15	0.984066	0.29	0.119	1.22e-10	14
NKAIN3	1.15e-14	0.43423	0.951	0.968	2.27e-10	14
UBE2D2	1.36e-78	0.263688	0.153	0.728	2.68e-74	9
ATP6V1H	2.4e-78	0.250245	0.14	0.701	4.73e-74	9
PSPC1	1.05e-74	0.254374	0.147	0.701	2.08e-70	9
CEP126	3.15e-73	0.284856	0.127	0.654	6.22e-69	9
CNOT4	5.32e-70	0.268252	0.144	0.675	1.05e-65	9
CEP170	8.99e-70	0.33433	0.191	0.777	1.77e-65	9
PPP3R1	1.99e-69	0.301575	0.122	0.627	3.92e-65	9
PICALM	2.55e-69	0.31862	0.162	0.712	5.03e-65	9
RBM25	7.7e-69	0.272587	0.142	0.666	1.52e-64	9
ASB3	1.16e-68	0.254578	0.164	0.712	2.28e-64	9
TERF1	2.23e-68	0.250116	0.129	0.638	4.4e-64	9
TMEM87A	3.73e-68	0.285875	0.115	0.606	7.35e-64	9
ATP2C1	3.81e-68	0.317415	0.176	0.737	7.51e-64	9
TRA2A	4.53e-67	0.358953	0.171	0.721	8.93e-63	9
USP22	6.02e-67	0.304835	0.18	0.742	1.19e-62	9
ANO5	1.4e-66	0.26138	0.164	0.702	2.76e-62	9
BCL2L2-PABPN1	3.34e-66	0.253322	0.211	0.804	6.59e-62	9
CPEB4	6.29e-66	0.328187	0.209	0.801	1.24e-61	9
ATP2A2	7.78e-66	0.273441	0.158	0.689	1.53e-61	9
PRRC2C	1.2e-65	0.297004	0.135	0.637	2.37e-61	9
TNC	6.79e-209	2.23503	0.624	0.087	1.34e-204	13
SLC1A3	1.24e-126	2.00663	0.773	0.258	2.45e-122	13
SOX6	2.58e-124	1.84706	0.58	0.127	5.09e-120	13
ADGRV1	4.73e-121	2.53077	0.902	0.543	9.32e-117	13
GFAP	1.13e-111	1.6582	0.267	0.026	2.22e-107	13
SLC1A2	6.11e-101	1.88484	0.922	0.802	1.2e-96	13
RFTN2	2.83e-91	1.22227	0.318	0.046	5.57e-87	13
PREX1	4.83e-85	1.46988	0.447	0.1	9.51e-81	13
MSI2	2.73e-83	1.98778	0.839	0.623	5.38e-79	13
ENSMMUG00000000428	4e-83	1.75968	0.851	0.662	7.88e-79	13
TCF7L1	1.58e-80	1.49204	0.475	0.118	3.12e-76	13
LAMA1	3.71e-80	1.13485	0.282	0.041	7.31e-76	13
ZFHX4	4.92e-79	1.28638	0.369	0.071	9.7e-75	13
RGS20	7.54e-77	1.51558	0.451	0.11	1.49e-72	13
NTM	1.82e-76	1.49153	0.882	0.798	3.59e-72	13
GPM6A	5.27e-76	1.07568	0.933	0.971	1.04e-71	13
NPAS3	2.81e-75	1.42994	0.878	0.849	5.53e-71	13
CTNNA2	2.93e-72	0.909643	0.941	0.981	5.78e-68	13
ATP13A4	1.44e-70	1.23605	0.388	0.087	2.83e-66	13
ENSMMUG00000038565	9.45e-70	0.699407	0.145	0.012	1.86e-65	13
TNC	0	1.1542	0.755	0.078	0	11
RGS20	0	1.125	0.724	0.099	0	11
ALDH1A1	0	1.02282	0.594	0.048	0	11
PREX1	0	1.02088	0.749	0.088	0	11
ATP13A4	0	0.994803	0.699	0.076	0	11
ITPR2	0	0.910504	0.673	0.076	0	11
GFAP	0	0.735629	0.377	0.021	0	11
ACSBG1	0	0.731205	0.49	0.022	0	11
ENSMMUG00000038565	0	0.344744	0.254	0.008	0	11
GLI3	3.33e-307	1.02377	0.724	0.104	6.57e-303	11
GRAMD2B	6.14e-302	0.826296	0.58	0.063	1.21e-297	11
ETNPPL	1.49e-296	0.602882	0.406	0.028	2.93e-292	11
ATP1A2	2.6e-258	0.899102	0.775	0.142	5.12e-254	11
MFGE8	1.99e-255	0.589642	0.439	0.04	3.91e-251	11
SLC1A3	2.07e-250	1.39999	0.918	0.25	4.08e-246	11
ACACB	2.68e-250	0.6904	0.515	0.059	5.28e-246	11
RFTN2	3.14e-230	0.556831	0.42	0.041	6.18e-226	11
DAAM2	7.94e-216	0.814815	0.6	0.098	1.56e-211	11
ZFHX4	2.72e-214	0.682527	0.504	0.065	5.35e-210	11
ADGRV1	2.4e-210	1.76779	0.989	0.538	4.72e-206	11
ACSBG1	1.6e-90	0.342001	0.391	0.032	3.15e-86	17
RGS20	7.39e-82	0.663795	0.7	0.111	1.46e-77	17
TNC	9.7e-74	0.547068	0.609	0.093	1.91e-69	17
ATP13A4	1.52e-71	0.47212	0.591	0.089	3e-67	17
ITPR2	1.69e-71	0.519693	0.591	0.088	3.33e-67	17
ZFHX4	6.46e-70	0.382136	0.536	0.073	1.27e-65	17
GRAMD2B	3.35e-69	0.429669	0.527	0.073	6.59e-65	17
ALDH1A1	7.88e-67	0.504009	0.464	0.06	1.55e-62	17
ETNPPL	2.19e-65	0.318987	0.355	0.036	4.31e-61	17
SLC1A3	2.15e-59	0.69237	0.9	0.263	4.25e-55	17
PREX1	9.07e-56	0.404286	0.582	0.102	1.79e-51	17
DAAM2	3.62e-54	0.47173	0.573	0.108	7.13e-50	17
ADGRV1	7.27e-53	0.960644	1	0.546	1.43e-48	17
GLI3	2.26e-50	0.427627	0.591	0.117	4.45e-46	17
SLC1A2	5.4e-49	1.01587	1	0.803	1.06e-44	17
ACACB	2.4e-45	0.289998	0.427	0.069	4.73e-41	17
ITGB4	7.56e-41	0.290141	0.4	0.068	1.49e-36	17
FGFR2	1.32e-40	0.372863	0.618	0.146	2.61e-36	17
DOCK1	5.18e-40	0.421244	0.636	0.163	1.02e-35	17
ATP1A2	8.49e-37	0.256109	0.618	0.156	1.67e-32	17
EDIL3	0	1.06572	0.984	0.706	0	2
ARHGAP6	0	1.05694	0.886	0.385	0	2
SGCZ	0	1.03224	0.92	0.58	0	2
ZMAT4	0	0.9859	0.849	0.332	0	2
ROR1	0	0.915406	0.927	0.456	0	2
LRRTM4	0	0.904431	0.997	0.808	0	2
SMAD3	0	0.851364	0.845	0.403	0	2
ACAP2	0	0.839136	0.981	0.872	0	2
ENSMMUG00000003041	0	0.820839	0.852	0.453	0	2
PDE7B	0	0.799045	0.94	0.634	0	2
SPOCK3	0	0.770128	0.918	0.492	0	2
PPFIA2	0	0.768265	0.995	0.962	0	2
CCDC85A	0	0.755356	0.975	0.671	0	2
PARD3	0	0.689948	0.995	0.879	0	2
KCNIP4	0	0.559622	0.996	0.945	0	2
CNTN5	3.01e-307	0.742301	0.975	0.691	5.93e-303	2
IL1RAPL1	7.64e-295	0.603921	0.995	0.938	1.51e-290	2
MYCBP2	5.96e-281	0.509358	0.991	0.941	1.17e-276	2
CADM2	2.8e-280	0.402275	1	0.99	5.52e-276	2
LRRC3B	2.47e-278	0.65828	0.757	0.325	4.88e-274	2
DOCK10	0	1.35241	0.987	0.415	0	0
RFX3	0	1.20396	0.998	0.845	0	0
SLC4A4	0	1.07844	0.977	0.438	0	0
KIF26B	0	0.943054	0.995	0.729	0	0
RASGRF2	0	0.932308	0.908	0.459	0	0
THSD7B	0	0.862555	0.977	0.601	0	0
SEMA5A	0	0.841254	0.971	0.503	0	0
IL1RAP	0	0.837966	0.905	0.418	0	0
SHISA9	0	0.820834	0.995	0.747	0	0
TIAM1	0	0.818852	0.995	0.685	0	0
TLL1	0	0.815277	0.758	0.223	0	0
PAM	0	0.794865	0.91	0.477	0	0
ACVR2A	0	0.78753	0.863	0.503	0	0
CNTN5	0	0.768327	0.988	0.665	0	0
TBC1D1	0	0.764028	0.925	0.572	0	0
ROR1	0	0.763146	0.919	0.421	0	0
GABRG3	0	0.741859	0.828	0.433	0	0
ENSMMUG00000002133	0	0.741024	0.984	0.741	0	0
PROX1	0	0.73632	0.798	0.235	0	0
DAPK1	0	0.721137	0.988	0.822	0	0
RFX3	1.07e-100	0.828694	0.987	0.869	2.1e-96	10
DOCK10	2.97e-98	0.904302	0.923	0.506	5.84e-94	10
KIF26B	1.45e-72	0.68511	0.967	0.771	2.86e-68	10
SLC4A4	6.63e-72	0.739436	0.864	0.525	1.31e-67	10
SHISA9	4.52e-65	0.604911	0.974	0.786	8.9e-61	10
PPFIA2	8.59e-64	0.469668	0.992	0.965	1.69e-59	10
TIAM1	2.65e-62	0.627855	0.938	0.735	5.22e-58	10
IL1RAPL1	8.4e-61	0.503526	0.99	0.944	1.66e-56	10
THSD7B	9.59e-60	0.65647	0.871	0.663	1.89e-55	10
SEMA5A	2.06e-58	0.657808	0.869	0.579	4.07e-54	10
NBEA	7.9e-56	0.380774	0.992	0.966	1.56e-51	10
DAB1	1.39e-55	0.417289	0.995	0.95	2.73e-51	10
TRPM3	5.4e-55	0.515599	0.982	0.844	1.06e-50	10
ENSMMUG00000002133	7.68e-55	0.567655	0.933	0.78	1.51e-50	10
CNTN5	2.16e-50	0.622498	0.902	0.718	4.25e-46	10
DAPK1	8.21e-50	0.541484	0.923	0.85	1.62e-45	10
PARD3	7.68e-49	0.46168	0.982	0.89	1.51e-44	10
IL1RAP	1.28e-47	0.646979	0.73	0.5	2.53e-43	10
LRRTM4	1.17e-46	0.501272	0.99	0.825	2.31e-42	10
LRRC7	4.99e-46	0.311022	0.992	0.967	9.83e-42	10
PLPPR1	0	1.08323	0.969	0.782	0	3
DPYD	0	1.01311	0.997	0.943	0	3
TTC28	4.51e-300	0.755444	0.997	0.926	8.89e-296	3
PTPRZ1	1.73e-292	0.888231	0.967	0.671	3.41e-288	3
ABLIM3	1.05e-281	0.915089	0.88	0.446	2.07e-277	3
ZFPM2	4.08e-268	0.70706	0.999	0.847	8.04e-264	3
THSD7A	6.63e-267	0.888062	0.895	0.509	1.31e-262	3
NCKAP5	1.47e-259	0.893143	0.936	0.674	2.89e-255	3
KCNB2	6.9e-251	0.746138	0.981	0.879	1.36e-246	3
CCDC85A	1.17e-245	0.810236	0.967	0.683	2.31e-241	3
PRKD1	3.37e-227	0.809207	0.941	0.677	6.64e-223	3
PCDH15	5.97e-221	0.84022	0.889	0.58	1.18e-216	3
ENSMMUG00000003041	5.82e-219	0.803054	0.841	0.469	1.15e-214	3
EPHA7	5.03e-212	0.721286	0.954	0.791	9.92e-208	3
SORL1	1.75e-208	0.706537	0.939	0.852	3.45e-204	3
SEMA5A	1.98e-205	0.768811	0.922	0.558	3.9e-201	3
GPHN	8.01e-205	0.437637	0.995	0.964	1.58e-200	3
AUTS2	2.1e-199	0.342452	0.999	0.98	4.14e-195	3
TENM2	2.62e-186	0.464097	1	0.977	5.17e-182	3
ELMOD1	4.46e-186	0.695284	0.89	0.703	8.79e-182	3
SYN3	0	1.74771	0.957	0.193	0	8
SATB2	0	0.875898	0.816	0.117	0	8
HMCN1	0	0.838048	0.503	0.063	0	8
TIMP3	0	0.70171	0.697	0.105	0	8
MPPED1	0	0.673301	0.747	0.109	0	8
TOX3	0	0.633052	0.567	0.073	0	8
SCML4	0	0.611193	0.483	0.048	0	8
FREM2	0	0.518164	0.483	0.039	0	8
CDH4	1.48e-306	1.09252	0.975	0.336	2.92e-302	8
NDST4	1.49e-296	0.956858	0.74	0.154	2.93e-292	8
CNTNAP5	1.8e-273	1.30028	0.995	0.617	3.55e-269	8
TRPC4	3.19e-246	1.04311	0.964	0.403	6.29e-242	8
NTM	2.46e-239	1.18787	0.993	0.791	4.85e-235	8
NDST3	8.51e-233	0.951482	0.95	0.384	1.68e-228	8
ANO4	1.36e-230	1.09961	0.938	0.465	2.68e-226	8
PEX5L	2.74e-227	1.10052	0.995	0.894	5.39e-223	8
SORCS3	3.04e-225	1.1377	0.882	0.303	5.99e-221	8
ENSMMUG00000042000	7.2e-222	1.09412	0.989	0.677	1.42e-217	8
ENSMMUG00000008587	8.54e-220	1.0012	0.977	0.588	1.68e-215	8
PRKCB	9.43e-216	1.1593	0.977	0.556	1.86e-211	8
KIAA1217	0	1.43141	0.964	0.379	0	4
MAN1A1	0	1.12823	0.968	0.485	0	4
XYLT1	0	1.10644	0.998	0.661	0	4
SATB2	0	1.0867	0.813	0.09	0	4
TRPC4	0	1.06555	0.958	0.381	0	4
NDST3	0	1.03262	0.928	0.364	0	4
PEX5L	0	1.01773	1	0.89	0	4
PRKCB	0	1.00519	0.948	0.542	0	4
MPPED1	0	0.996903	0.819	0.078	0	4
ADCY2	0	0.990742	0.977	0.535	0	4
KCNN2	0	0.968154	0.996	0.578	0	4
MAPK10	0	0.962757	1	0.937	0	4
PLXDC2	0	0.949863	0.995	0.714	0	4
PRSS12	0	0.905754	0.947	0.454	0	4
ARNT2	0	0.850704	0.949	0.541	0	4
MYO16	0	0.840152	0.997	0.808	0	4
ZNF462	0	0.837827	0.909	0.382	0	4
ETV1	0	0.832541	0.835	0.302	0	4
PHACTR1	0	0.828434	0.998	0.93	0	4
RAPGEF5	0	0.814561	0.993	0.797	0	4
CACNA2D3	0	1.68497	1	0.932	0	7
RBMS3	0	1.36417	0.974	0.226	0	7
ZNF385B	0	1.36077	0.995	0.567	0	7
SOX5	0	1.25907	0.995	0.54	0	7
CPNE8	0	1.16999	0.933	0.207	0	7
MAMDC2	0	0.99173	0.871	0.225	0	7
ADAMTS17	0	0.966543	0.794	0.124	0	7
LZTS1	0	0.881927	0.892	0.238	0	7
CYFIP1	0	0.870233	0.87	0.212	0	7
DKK2	0	0.826792	0.666	0.102	0	7
SLC26A7	0	0.546645	0.31	0.02	0	7
KCNH8	0	0.523431	0.487	0.054	0	7
FSTL1	0	0.513032	0.557	0.041	0	7
CD40	0	0.465997	0.41	0.009	0	7
DHRS3	0	0.432341	0.487	0.054	0	7
ENSMMUG00000019689	0	0.406474	0.357	0.028	0	7
ENSMMUG00000038976	0	0.360606	0.384	0.021	0	7
WNT2	0	0.327609	0.34	0.016	0	7
ERC1	3.87e-306	0.953257	1	0.928	7.63e-302	7
TNS3	1.17e-305	0.827298	0.856	0.213	2.31e-301	7
ST18	0	1.7594	0.998	0.309	0	6
CNTNAP2	0	1.47891	1	0.956	0	6
OPRM1	0	1.3168	0.811	0.09	0	6
EFNA5	0	1.21296	0.926	0.32	0	6
RBMS3	0	1.11972	0.905	0.227	0	6
ENSMMUG00000049033	0	0.711758	0.522	0.026	0	6
CPNE4	2.36e-296	1.19767	1	0.749	4.64e-292	6
CADPS2	4.26e-285	1.12104	0.998	0.632	8.39e-281	6
NRXN3	1.41e-274	1.07461	1	0.969	2.77e-270	6
ENSMMUG00000039690	4.16e-251	0.82989	0.903	0.331	8.19e-247	6
TRHDE	4.47e-250	1.25392	0.953	0.529	8.81e-246	6
GRIK1	8.53e-239	1.25737	0.992	0.646	1.68e-234	6
PTGER3	1.35e-222	0.866353	0.863	0.332	2.66e-218	6
IL1RAPL2	9.59e-222	1.11958	0.763	0.259	1.89e-217	6
MOCOS	2.87e-213	0.275021	0.174	0.009	5.66e-209	6
EEPD1	7.36e-207	0.733665	0.845	0.326	1.45e-202	6
XKR6	3.78e-205	0.806212	0.998	0.789	7.44e-201	6
PTPRM	4.12e-205	0.852948	0.8	0.303	8.11e-201	6
CPNE8	1.11e-202	0.651552	0.724	0.215	2.18e-198	6
ENSMMUG00000030948	4.92e-201	0.772819	0.746	0.254	9.71e-197	6
NETO1	0	1.03551	0.991	0.793	0	5
KCNQ5	0	1.01804	0.997	0.908	0	5
TNS3	0	0.715439	0.774	0.207	0	5
CNTNAP2	1.03e-285	0.840912	0.997	0.955	2.03e-281	5
SLIT1	1.48e-280	0.886142	0.985	0.74	2.91e-276	5
NECTIN3	4.36e-280	0.948873	0.977	0.51	8.6e-276	5
OPCML	2.07e-273	0.868736	1	0.982	4.08e-269	5
NRXN3	3.65e-248	0.822589	0.999	0.968	7.2e-244	5
PTPRG	1.12e-247	0.688067	0.996	0.974	2.2e-243	5
TRHDE	2.38e-241	0.976985	0.945	0.523	4.68e-237	5
RYR3	7.5e-241	0.69439	0.996	0.938	1.48e-236	5
KHDRBS3	1.27e-236	0.778399	0.991	0.782	2.5e-232	5
AFF2	4.27e-225	0.814204	0.971	0.606	8.42e-221	5
SLC35F3	1.42e-223	0.803732	0.984	0.734	2.79e-219	5
ROBO1	3.84e-222	0.626866	0.997	0.962	7.56e-218	5
UNC5C	1.01e-221	0.683598	0.995	0.894	2e-217	5
ENSMMUG00000045446	1.39e-221	0.649632	0.658	0.189	2.75e-217	5
B4GALNT3	8.8e-220	0.729829	0.982	0.571	1.73e-215	5
ENSMMUG00000039690	1.34e-216	0.626401	0.838	0.326	2.64e-212	5
PDE4D	9.79e-212	0.564446	0.995	0.963	1.93e-207	5
TRPS1	0	1.45459	0.999	0.724	0	1
CHRM3	0	1.42664	1	0.576	0	1
NECTIN3	0	1.25389	0.994	0.464	0	1
OPCML	0	1.11903	1	0.981	0	1
FREM1	0	1.09504	0.959	0.328	0	1
EPHA6	0	1.01502	0.999	0.957	0	1
UNC5C	0	1.01376	1	0.884	0	1
ENSMMUG00000042836	0	0.998671	0.997	0.605	0	1
AMPH	0	0.99074	0.992	0.614	0	1
CLSTN2	0	0.938156	1	0.926	0	1
IQCJ	0	0.933968	0.954	0.379	0	1
PRR16	0	0.903729	0.986	0.598	0	1
UNC5D	0	0.839438	0.99	0.728	0	1
CELF4	0	0.80736	0.999	0.834	0	1
TEAD1	0	0.799784	0.931	0.423	0	1
B4GALNT3	0	0.795873	0.989	0.531	0	1
PTPRG	0	0.766512	0.999	0.971	0	1
KCNT2	0	0.765234	0.998	0.87	0	1
NETO1	0	0.764179	0.992	0.775	0	1
CRTAC1	0	0.758951	0.81	0.208	0	1
CUX2	0	0.8119	0.72	0.051	0	12
ONECUT2	0	0.51955	0.523	0.035	0	12
UGT8	0	0.489212	0.477	0.035	0	12
KDR	0	0.367405	0.341	0.003	0	12
ENSMMUG00000041587	0	0.3494	0.35	0.015	0	12
NDST4	1.18e-306	1.19472	0.887	0.16	2.33e-302	12
ENSMMUG00000003916	2.35e-282	0.658627	0.645	0.08	4.62e-278	12
RERG	1.06e-277	1.14103	0.908	0.201	2.09e-273	12
SCN7A	2.7e-258	0.416633	0.445	0.039	5.32e-254	12
IGF2BP2	1.57e-243	1.13837	0.902	0.221	3.1e-239	12
VWC2	1.5e-239	0.999826	0.887	0.208	2.96e-235	12
CARTPT	4.27e-234	0.304153	0.312	0.02	8.41e-230	12
GRM4	3.27e-231	0.520164	0.561	0.071	6.44e-227	12
MFAP5	2.22e-224	0.651108	0.659	0.106	4.38e-220	12
RUNX2	1.2e-222	1.23989	0.988	0.384	2.36e-218	12
SNTG2	2.85e-222	1.5862	0.997	0.41	5.62e-218	12
SATB1	1.63e-214	0.664064	0.685	0.118	3.2e-210	12
TMTC1	2.32e-200	1.18881	1	0.91	4.58e-196	12
GREM2	3.67e-192	1.0554	0.861	0.252	7.24e-188	12
B4GALNT3	1.31e-188	1.28701	0.997	0.585	2.58e-184	12
FOXP2	0	1.84998	0.895	0.04	0	18
TRPC3	0	1.6301	0.819	0.021	0	18
ENSMMUG00000042872	0	1.58005	0.952	0.017	0	18
ENSMMUG00000012690	0	0.903998	0.571	0.018	0	18
ST3GAL1	0	0.607538	0.543	0.009	0	18
FNDC1	0	0.513317	0.381	0.006	0	18
ENSMMUG00000044895	0	0.355979	0.305	0.003	0	18
RXFP1	1.42e-237	2.20392	0.99	0.094	2.79e-233	18
CCDC60	4.17e-195	1.46574	0.848	0.08	8.22e-191	18
GRM8	4.54e-194	2.16971	0.99	0.119	8.94e-190	18
KCNIP1	7.07e-189	1.11983	0.705	0.052	1.39e-184	18
CHRM2	1.71e-186	0.971262	0.543	0.03	3.36e-182	18
BMP6	1.46e-182	0.748369	0.467	0.022	2.87e-178	18
TMEM132D	7.69e-180	2.35924	1	0.134	1.52e-175	18
COBL	3.56e-168	1.11831	0.762	0.07	7.02e-164	18
QRFPR	1e-149	0.757574	0.381	0.018	1.98e-145	18
VWC2L	1.15e-147	1.87301	0.952	0.146	2.27e-143	18
ENSMMUG00000044806	2.48e-140	0.317202	0.295	0.011	4.88e-136	18
GRM4	1.74e-139	0.913915	0.733	0.079	3.42e-135	18
TOX	7.35e-139	1.9734	0.886	0.128	1.45e-134	18
CDH6	0	0.541256	0.523	0.017	0	15
COL4A4	0	0.500292	0.47	0.01	0	15
NKD1	0	0.414617	0.369	0.006	0	15
TMEM26	0	0.292871	0.336	0.007	0	15
CACNA2D2	2.26e-284	0.456901	0.47	0.018	4.45e-280	15
GRM8	1.78e-246	1.72061	0.953	0.116	3.5e-242	15
TMEM132D	3.86e-239	2.49922	0.973	0.131	7.6e-235	15
TOX	1.02e-236	2.01266	0.953	0.125	2.01e-232	15
PTPRT	9.13e-230	1.89894	0.953	0.127	1.8e-225	15
RXFP1	8.1e-228	1.747	0.846	0.093	1.6e-223	15
ENSMMUG00000042872	5.29e-220	0.547222	0.423	0.02	1.04e-215	15
GCKR	1.94e-219	0.318175	0.315	0.01	3.83e-215	15
KCTD8	7.86e-205	1.14627	0.725	0.071	1.55e-200	15
COBL	7e-200	0.907512	0.711	0.068	1.38e-195	15
BMPER	2.16e-192	1.17442	0.919	0.134	4.26e-188	15
NDST4	2.38e-191	2.14556	0.96	0.17	4.69e-187	15
PLPP4	8.22e-183	1.30252	0.893	0.137	1.62e-178	15
LRRK1	1.62e-173	0.548594	0.577	0.049	3.19e-169	15
RBMS1	6.32e-172	0.801535	0.765	0.09	1.24e-167	15
SORCS1	2.82e-170	1.55585	0.98	0.185	5.56e-166	15
RASSF3	2.01e-281	0.684758	0.481	0.018	3.96e-277	16
PDZRN3	1.83e-170	1.33027	0.771	0.091	3.6e-166	16
SATB2	1.9e-165	1.61441	0.908	0.14	3.74e-161	16
PTPRT	2.95e-162	2.35365	0.855	0.129	5.82e-158	16
ENSMMUG00000038625	2.13e-143	1.64775	0.58	0.059	4.2e-139	16
FOXP2	1.6e-140	0.989026	0.504	0.042	3.14e-136	16
TOX	1.8e-132	1.71479	0.794	0.128	3.55e-128	16
HTR1F	4.97e-121	1.97081	0.656	0.094	9.8e-117	16
RXFP1	1.93e-112	1.36921	0.656	0.096	3.81e-108	16
SLC38A11	2.13e-100	0.610801	0.344	0.027	4.19e-96	16
OSBPL3	2e-98	0.718086	0.565	0.076	3.95e-94	16
ENSMMUG00000041986	1.4e-94	0.676872	0.473	0.056	2.75e-90	16
VWC2L	1.54e-86	1.50433	0.695	0.147	3.03e-82	16
ENSMMUG00000012777	5.43e-84	1.47635	0.733	0.167	1.07e-79	16
SYN3	7.65e-84	1.22363	0.855	0.22	1.51e-79	16
TSHZ2	2.29e-82	2.54734	0.855	0.3	4.51e-78	16
ENSMMUG00000015292	1.31e-81	1.03396	0.74	0.169	2.58e-77	16
LHFPL6	2.89e-78	1.24582	0.733	0.173	5.69e-74	16
PTGFRN	1.94e-75	0.309065	0.206	0.013	3.83e-71	16
ADAMTS16	3.27e-75	0.641535	0.458	0.065	6.44e-71	16
