## Supplemental Table 3 for "The molecular taxonomy of primate amygdala via single-nucleus RNA-sequencing analysis"

### Sheet: Sheet1
allmarkers.gene	p_val	avg_logFC	pct.1	pct.2	p_val_adj	cluster
NOS1	4.13e-265	1.71073	0.936	0.236	8.13e-261	3
EYA4	4.28e-235	1.6007	0.865	0.192	8.43e-231	3
NWD2	2.9e-206	1.61437	0.985	0.456	5.71e-202	3
SV2C	1.21e-198	1.2289	0.85	0.202	2.39e-194	3
PLXDC2	4.83e-181	1.45094	0.966	0.514	9.53e-177	3
UNC5D	9.54e-172	1.09703	1	0.815	1.88e-167	3
PRKG1	1.68e-171	1.24767	1	0.719	3.3e-167	3
ADAMTSL1	1.6e-167	1.4214	0.823	0.26	3.16e-163	3
RXFP1	1.18e-166	1.09726	0.813	0.238	2.33e-162	3
MCTP1	9.18e-148	1.17002	0.978	0.613	1.81e-143	3
ENSMMUG00000031902	3.46e-143	0.76073	1	0.959	6.81e-139	3
PTPRD	5.28e-143	0.90185	0.998	0.892	1.04e-138	3
FGF13	1.55e-138	1.05442	0.998	0.674	3.06e-134	3
ROR1	1.03e-134	1.11459	0.855	0.342	2.03e-130	3
PDE4D	2.68e-130	0.724966	1	0.993	5.27e-126	3
ADAM12	3.57e-130	1.13633	0.658	0.178	7.03e-126	3
FBXL7	4.11e-130	1.07097	0.99	0.771	8.1e-126	3
DLG2	2.21e-126	0.70107	1	0.999	4.35e-122	3
NLGN1	1.12e-121	0.639038	1	0.991	2.21e-117	3
CDH20	1.16e-119	0.941727	0.975	0.525	2.29e-115	3
FBN2	6.16e-141	1.40121	0.92	0.434	1.21e-136	6
EYA4	5.53e-135	1.01258	0.823	0.206	1.09e-130	6
FGF13	3.5e-131	1.16928	1	0.679	6.89e-127	6
ATP8B1	6.51e-126	1.04695	0.858	0.304	1.28e-121	6
CACNA2D1	7.02e-120	1.17226	0.971	0.592	1.38e-115	6
MTUS2	2.95e-118	1.0389	0.979	0.681	5.81e-114	6
ALK	4.29e-115	0.987864	0.994	0.655	8.45e-111	6
CRTAC1	9.93e-110	0.894821	0.77	0.263	1.96e-105	6
SORCS1	2.23e-109	0.849252	0.976	0.467	4.39e-105	6
SFTA3	4.27e-104	0.433912	0.248	0.019	8.41e-100	6
SV2C	3.34e-98	0.812671	0.743	0.222	6.58e-94	6
NXPH1	7.2e-95	0.857228	1	0.622	1.42e-90	6
MTHFD2L	2.76e-93	0.92762	0.791	0.335	5.43e-89	6
CDH20	4.07e-93	0.866989	0.976	0.532	8.01e-89	6
NWD2	7.85e-91	0.871183	0.926	0.47	1.55e-86	6
CACNA1A	8.74e-90	0.658552	1	0.883	1.72e-85	6
NTM	9.01e-90	0.773499	0.997	0.868	1.78e-85	6
SLC6A1	2.69e-89	0.788468	0.973	0.686	5.31e-85	6
RBFOX1	5.57e-89	0.648809	1	0.996	1.1e-84	6
ENSMMUG00000031902	2.06e-88	0.604799	1	0.959	4.06e-84	6
ENSMMUG00000031298	1.75e-154	1.40435	0.847	0.183	3.45e-150	10
RELN	5.17e-144	1.95891	1	0.485	1.02e-139	10
CHSY3	6.86e-133	1.75517	0.996	0.639	1.35e-128	10
TPD52L1	1.19e-124	1.21902	0.86	0.242	2.34e-120	10
FRAS1	5.45e-122	1.5759	0.955	0.431	1.07e-117	10
PTPRM	5.78e-120	1.35474	0.996	0.771	1.14e-115	10
ENSMMUG00000042836	4.56e-119	1.40576	0.988	0.66	8.99e-115	10
EGFR	4.68e-119	1.48992	0.959	0.492	9.22e-115	10
TOX3	4.34e-118	1.3525	0.93	0.393	8.55e-114	10
RIMBP2	2.49e-115	1.16905	0.992	0.887	4.9e-111	10
SGK1	1.54e-114	1.25142	0.992	0.774	3.04e-110	10
CTNNA2	9.11e-108	1.02604	1	0.987	1.79e-103	10
CCDC85A	1.04e-107	1.2348	0.975	0.639	2.06e-103	10
CACNB2	5.4e-107	1.12355	0.996	0.878	1.06e-102	10
NDNF	5.03e-106	0.826746	0.525	0.086	9.92e-102	10
FAT1	9.36e-103	1.09832	0.682	0.177	1.84e-98	10
ARHGAP42	2.78e-96	1.12943	0.636	0.15	5.48e-92	10
INPP4B	3.3e-95	1.35866	0.95	0.587	6.51e-91	10
KCNQ5	5.35e-95	1.04002	1	0.811	1.06e-90	10
MCC	7.77e-92	1.15387	0.88	0.395	1.53e-87	10
ENSMMUG00000013763	1.19e-125	1.39432	0.734	0.123	2.35e-121	11
MACROD2	5.62e-101	1.1673	1	0.995	1.11e-96	11
GRIN3A	3.72e-91	1.3924	1	0.508	7.33e-87	11
MYRIP	3.4e-89	1.23525	1	0.897	6.71e-85	11
BCAM	2.63e-86	0.603135	0.289	0.022	5.18e-82	11
CDH6	1.49e-85	1.03859	0.52	0.083	2.94e-81	11
KAZN	4.89e-84	1.01051	1	0.992	9.63e-80	11
RIMBP2	1.44e-83	1.07869	1	0.888	2.84e-79	11
CDH4	4.97e-82	1.3215	0.988	0.557	9.8e-78	11
UNC13C	2.63e-81	1.31131	0.931	0.37	5.17e-77	11
PPFIBP1	4.35e-81	1.31076	0.965	0.556	8.57e-77	11
TOX	3.91e-80	1.18443	0.844	0.257	7.7e-76	11
GRIA4	5.18e-79	1.15559	1	0.754	1.02e-74	11
FGF13	6.54e-79	1.27834	0.994	0.692	1.29e-74	11
TACR1	1.11e-76	1.13126	0.763	0.227	2.19e-72	11
FGF14	1.39e-76	0.771723	1	0.999	2.74e-72	11
ALK	3.18e-74	1.16088	1	0.668	6.26e-70	11
TIAM2	2.36e-73	1.16474	0.89	0.396	4.65e-69	11
CTNNA2	8.31e-70	0.822975	1	0.988	1.64e-65	11
NTM	4.3e-69	1.07206	0.994	0.873	8.48e-65	11
ENSMMUG00000021063	6.11e-258	1.26335	0.761	0.118	1.2e-253	2
ENSMMUG00000016712	9.78e-236	1.2822	0.722	0.117	1.93e-231	2
EYS	1.04e-184	1.84524	0.936	0.44	2.05e-180	2
CTSC	2.25e-181	0.792006	0.552	0.074	4.43e-177	2
OXR1	1.99e-146	1.09836	1	0.863	3.92e-142	2
POSTN	1.3e-141	0.556133	0.283	0.018	2.56e-137	2
OPRD1	5.74e-140	0.750403	0.677	0.16	1.13e-135	2
TAFA2	6.87e-139	0.939049	0.998	0.817	1.35e-134	2
MYO16	4.09e-137	0.983555	0.998	0.666	8.06e-133	2
RNF144B	3.77e-135	1.02476	0.734	0.215	7.43e-131	2
NXPH1	6.25e-135	1.07158	1	0.615	1.23e-130	2
MEF2C	1.11e-133	0.847751	0.995	0.887	2.18e-129	2
TLL1	1.47e-129	1.26405	0.493	0.092	2.9e-125	2
SNTG2	6.68e-127	1.60694	0.719	0.252	1.32e-122	2
RASGRF2	6.41e-126	0.960289	0.993	0.642	1.26e-121	2
TMEM132C	1.97e-124	1.40539	0.781	0.281	3.89e-120	2
NEDD4	2.46e-124	0.704468	0.532	0.104	4.84e-120	2
ASTN2	1.53e-122	0.935099	0.98	0.731	3.01e-118	2
ADAMTS17	8.9e-120	0.878499	0.68	0.182	1.75e-115	2
GRM5	2.41e-117	0.684105	0.998	0.957	4.75e-113	2
LTBP1	8.08e-208	1.42399	0.891	0.254	1.59e-203	4
CUX2	1.17e-178	1.01036	0.847	0.204	2.31e-174	4
TMCC3	4.43e-164	0.956197	0.669	0.142	8.72e-160	4
GPC6	1.56e-161	1.27319	0.988	0.493	3.07e-157	4
KIAA1217	5.08e-154	1.09143	1	0.609	1e-149	4
RSPO2	3.01e-151	0.807517	0.548	0.092	5.94e-147	4
SATB1	3.77e-151	0.98084	0.785	0.225	7.42e-147	4
PLCH1	1.26e-149	0.961364	0.62	0.13	2.49e-145	4
KIF26B	3.58e-135	1.05759	0.993	0.723	7.06e-131	4
SST	3.54e-122	0.816033	0.627	0.158	6.98e-118	4
PROM1	3.7e-120	0.549473	0.368	0.047	7.3e-116	4
GRIK3	3.25e-119	0.613194	0.548	0.116	6.41e-115	4
SPOCK3	5.36e-116	0.753225	0.998	0.95	1.06e-111	4
CACNA2D3	8.94e-116	1.12648	0.963	0.709	1.76e-111	4
ADAMTSL3	1.55e-114	1.03804	0.837	0.357	3.05e-110	4
SPATS2L	2.82e-112	0.980525	0.963	0.687	5.57e-108	4
ST6GALNAC5	6.61e-110	0.959994	0.951	0.533	1.3e-105	4
MAN1A1	8.39e-110	1.10106	0.756	0.281	1.65e-105	4
MAGI2	5.85e-107	0.554181	1	0.994	1.15e-102	4
NXPH1	7.41e-106	0.870456	0.993	0.616	1.46e-101	4
PRKCQ	2.82e-211	0.961011	0.706	0.081	5.56e-207	9
CUX2	3.48e-201	1.48538	0.969	0.218	6.87e-197	9
ZFPM2	6.88e-160	1.90796	0.996	0.549	1.36e-155	9
LTBP1	1.18e-147	1.16857	0.958	0.272	2.33e-143	9
ELFN1	1.55e-135	1.10362	0.916	0.286	3.06e-131	9
ENSMMUG00000046641	2.19e-124	0.3382	0.24	0.01	4.31e-120	9
LHFPL3	6.25e-117	1.23091	0.996	0.676	1.23e-112	9
CNTN3	9.16e-113	1.1697	0.874	0.29	1.81e-108	9
PTPRT	1.8e-110	1.2367	0.996	0.557	3.56e-106	9
NPY	1.3e-108	0.456905	0.389	0.043	2.56e-104	9
ARHGAP6	2.31e-107	1.10862	0.947	0.393	4.55e-103	9
FAM89A	5.47e-105	0.557616	0.435	0.059	1.08e-100	9
GPC6	2.74e-101	1.16017	0.992	0.51	5.4e-97	9
ADAMTSL3	2.35e-95	0.892032	0.939	0.367	4.62e-91	9
ENSMMUG00000011303	3.19e-95	0.942633	0.931	0.425	6.29e-91	9
ITGA6	1.69e-94	0.789497	0.626	0.145	3.34e-90	9
GRM7	2.17e-91	0.877734	1	0.858	4.27e-87	9
WNT3	2.32e-89	0.389915	0.286	0.027	4.57e-85	9
KIAA1217	3.55e-89	0.969828	1	0.623	6.99e-85	9
NRXN3	4.08e-89	0.551435	1	0.997	8.05e-85	9
HTR2C	3.54e-139	2.16483	0.949	0.19	6.98e-135	13
SH3RF2	1.4e-91	0.589936	0.478	0.05	2.76e-87	13
GPC3	1.53e-69	0.697206	0.326	0.031	3.01e-65	13
NTNG1	8.84e-69	1.82291	0.906	0.406	1.74e-64	13
CPNE4	1.16e-65	1.59734	0.812	0.28	2.29e-61	13
BMPER	1.74e-62	1.20228	0.949	0.436	3.44e-58	13
IL1RAPL2	2.42e-59	1.63583	0.935	0.491	4.76e-55	13
ENSMMUG00000031298	6.53e-51	0.951312	0.717	0.204	1.29e-46	13
GNG4	5.32e-50	0.413803	0.428	0.069	1.05e-45	13
TRPC7	1.82e-49	0.91576	0.703	0.203	3.59e-45	13
ADAMTS6	2.08e-48	0.883806	0.797	0.284	4.09e-44	13
SLC18A2	2.81e-45	0.629339	0.471	0.097	5.55e-41	13
CMTM8	7.2e-45	1.01866	0.594	0.168	1.42e-40	13
NDNF	8.08e-45	0.547879	0.486	0.098	1.59e-40	13
SORCS3	9.03e-43	1.03277	0.913	0.465	1.78e-38	13
MEIS2	1.22e-40	0.910853	0.377	0.073	2.4e-36	13
EPHA3	5.81e-39	1.1948	0.957	0.642	1.14e-34	13
BCL11B	1.16e-38	0.67851	0.696	0.215	2.28e-34	13
EPHA6	5.03e-38	0.845435	0.986	0.877	9.91e-34	13
CALCRL	2.72e-34	0.467384	0.196	0.022	5.36e-30	13
GPC5	3e-235	2.41848	0.969	0.403	5.92e-231	1
PDE5A	5.32e-234	1.24946	0.717	0.115	1.05e-229	1
PDE3A	8.75e-196	1.5289	0.988	0.522	1.72e-191	1
CLMP	2.16e-173	1.11073	0.86	0.256	4.27e-169	1
SLCO1C1	1.59e-155	0.798489	0.572	0.1	3.14e-151	1
CNR1	1.23e-145	1.31889	0.954	0.529	2.43e-141	1
KCTD16	1.85e-141	1.0496	0.99	0.785	3.64e-137	1
SPOCK1	6.54e-128	1.35962	0.932	0.616	1.29e-123	1
KLHL4	8.88e-128	0.817775	0.609	0.141	1.75e-123	1
CADPS2	9.58e-124	1.59722	0.758	0.283	1.89e-119	1
HTR3A	5.39e-123	0.556986	0.437	0.067	1.06e-118	1
SYT6	5.19e-111	0.47957	0.234	0.016	1.02e-106	1
VSNL1	2.79e-107	1.08431	0.853	0.476	5.5e-103	1
COL19A1	2.71e-105	1.29776	0.7	0.258	5.34e-101	1
KLHL29	7.37e-104	0.90159	0.973	0.827	1.45e-99	1
NPAS1	5.93e-101	0.676844	0.751	0.254	1.17e-96	1
TRPM3	1.39e-100	1.20832	0.896	0.501	2.73e-96	1
ENSMMUG00000018092	3.59e-100	0.771374	0.952	0.657	7.08e-96	1
ELL2	2.25e-99	0.664641	0.78	0.283	4.43e-95	1
SLCO5A1	3.1e-98	0.692993	0.519	0.128	6.11e-94	1
FREM2	2.23e-220	1.64741	0.879	0.189	4.39e-216	7
SLC17A8	7.42e-212	0.575965	0.35	0.012	1.46e-207	7
ENSMMUG00000018286	1.51e-211	0.748266	0.409	0.022	2.98e-207	7
SORCS3	2.6e-177	1.52166	0.991	0.438	5.12e-173	7
CNR1	1.51e-173	1.77358	1	0.535	2.98e-169	7
ELL2	1.43e-164	1.4687	0.876	0.286	2.82e-160	7
MAML3	7.73e-141	1.34656	0.96	0.496	1.52e-136	7
CLMP	1.79e-132	1.15264	0.864	0.269	3.53e-128	7
ADARB2	1.99e-122	1.00526	1	0.691	3.92e-118	7
DMD	6.26e-117	0.728502	0.997	0.979	1.23e-112	7
NKAIN2	1.36e-113	0.925627	1	0.948	2.68e-109	7
NRXN1	1.15e-112	0.653959	1	0.999	2.28e-108	7
DGKB	1.5e-111	0.93358	0.988	0.871	2.95e-107	7
COBL	3.55e-111	0.965123	0.966	0.532	7e-107	7
ENSMMUG00000043703	8.51e-111	0.305684	0.192	0.007	1.68e-106	7
CHRM3	1.07e-97	1.03861	0.972	0.828	2.12e-93	7
CDK14	1.34e-95	0.890343	0.991	0.872	2.64e-91	7
SLC35F4	1.8e-90	0.91315	0.811	0.318	3.54e-86	7
ROBO1	1.91e-90	0.778415	1	0.94	3.77e-86	7
ASIC2	1.74e-87	0.754465	1	0.916	3.44e-83	7
ALDH1A1	3.75e-199	1.01682	0.556	0.028	7.4e-195	12
SLC25A18	2.99e-188	0.664727	0.415	0.014	5.9e-184	12
TNC	1.17e-182	1.20148	0.732	0.064	2.3e-178	12
ACSBG1	2.89e-177	0.629705	0.458	0.02	5.7e-173	12
GLI3	1.06e-157	1.09759	0.739	0.081	2.1e-153	12
ACACB	1.6e-154	0.83381	0.556	0.04	3.14e-150	12
ETNPPL	6.48e-137	0.656452	0.401	0.021	1.28e-132	12
ATP13A4	3.03e-133	0.930739	0.627	0.064	5.97e-129	12
ADGRV1	6.26e-120	2.39552	1	0.342	1.23e-115	12
TCF7L1	5.52e-117	0.831043	0.577	0.061	1.09e-112	12
ACSS1	1.08e-116	0.314168	0.246	0.007	2.13e-112	12
SLC1A3	3.16e-115	1.54511	0.908	0.218	6.24e-111	12
GFAP	1.27e-108	0.742697	0.31	0.016	2.51e-104	12
ITGB4	1.91e-104	0.653005	0.451	0.04	3.76e-100	12
ENSMMUG00000038565	2.05e-104	0.290633	0.204	0.005	4.04e-100	12
GRAMD2B	4.01e-103	0.722604	0.465	0.043	7.9e-99	12
RGS20	2.99e-102	1.12935	0.754	0.137	5.89e-98	12
NWD1	5.3e-102	0.388224	0.261	0.011	1.04e-97	12
ARHGEF26	1.46e-98	0.609527	0.437	0.039	2.88e-94	12
SLC15A2	3.29e-98	0.72907	0.486	0.05	6.49e-94	12
CSMD1	2.7e-141	0.900024	1	0.992	5.33e-137	5
CDH18	1.07e-130	1.12438	0.902	0.399	2.11e-126	5
OPN3	9.14e-129	0.850992	0.435	0.066	1.8e-124	5
SNTG1	1.81e-126	1.20614	0.936	0.536	3.58e-122	5
ARHGAP18	1.57e-114	1.05573	0.706	0.24	3.1e-110	5
ENSMMUG00000042872	4.85e-113	0.988407	0.496	0.098	9.56e-109	5
NKAIN3	1.22e-112	1.53836	0.944	0.747	2.4e-108	5
CNTN4	5.63e-105	0.960207	0.966	0.751	1.11e-100	5
GALNT14	1.72e-101	1.14156	0.822	0.388	3.39e-97	5
PLPP4	4.59e-90	0.810952	0.65	0.204	9.05e-86	5
NCAM1	3.96e-85	0.577361	0.995	0.977	7.8e-81	5
CDH7	1.17e-84	0.83468	0.512	0.14	2.31e-80	5
NPAS1	6.44e-84	0.768158	0.687	0.265	1.27e-79	5
SDK2	5.48e-82	0.942765	0.743	0.335	1.08e-77	5
RGS12	3.47e-81	0.797032	0.95	0.708	6.84e-77	5
MOXD1	5.31e-81	0.783975	0.485	0.132	1.05e-76	5
EPHA7	4.46e-78	0.825119	0.92	0.681	8.78e-74	5
VAV3	2.13e-72	0.861967	0.533	0.183	4.2e-68	5
LUZP2	5.93e-71	0.939485	0.96	0.736	1.17e-66	5
NELL2	1.44e-69	0.808851	0.836	0.554	2.83e-65	5
VWC2L	9.88e-204	1.39174	0.776	0.205	1.95e-199	0
ARPP21	6.76e-178	1.44728	0.882	0.389	1.33e-173	0
ZNF804A	3.58e-160	1.45968	0.951	0.599	7.05e-156	0
CRH	1.87e-150	0.818993	0.442	0.063	3.69e-146	0
IQGAP2	6.63e-146	1.29635	0.729	0.257	1.31e-141	0
NELL1	8.55e-141	1.39061	0.88	0.491	1.68e-136	0
LRP1B	2.57e-139	0.968022	0.998	0.944	5.06e-135	0
PLPP4	1.01e-136	1.02935	0.682	0.192	2e-132	0
THSD7A	3.28e-127	1.15687	0.927	0.589	6.46e-123	0
DSCAM	4.41e-126	0.927718	0.909	0.485	8.69e-122	0
VWDE	4.68e-118	1.15633	0.407	0.072	9.23e-114	0
RGS6	5.73e-114	1.77315	0.713	0.319	1.13e-109	0
PDE4B	8.65e-112	1.03239	0.913	0.622	1.71e-107	0
PROX1	3.32e-111	0.860767	0.629	0.188	6.55e-107	0
ENSMMUG00000030481	4.36e-110	0.894107	0.869	0.454	8.58e-106	0
LIMCH1	2.44e-108	0.787621	0.987	0.875	4.82e-104	0
NR3C2	9.27e-102	0.899227	0.92	0.674	1.83e-97	0
GALNTL6	5.29e-101	0.817137	0.998	0.898	1.04e-96	0
KCNT2	1.25e-98	0.874029	0.958	0.765	2.46e-94	0
FAT4	1.71e-97	0.957369	0.698	0.309	3.36e-93	0
ARPP21	4.89e-96	1.17079	0.861	0.41	9.65e-92	8
RYR3	5e-93	1.42309	0.871	0.506	9.86e-89	8
SDK2	1.82e-78	1.08196	0.822	0.338	3.59e-74	8
ARHGAP42	3e-78	0.938159	0.564	0.15	5.91e-74	8
PDE7B	5.84e-73	1.0633	0.819	0.345	1.15e-68	8
TSHZ2	2.89e-69	0.918318	0.39	0.078	5.7e-65	8
KCND2	2.05e-65	0.798162	0.986	0.792	4.05e-61	8
SLIT3	4.34e-64	0.503498	0.411	0.09	8.56e-60	8
2020-03-01	1.75e-63	0.85443	0.808	0.398	3.44e-59	8
PCSK2	7.69e-55	0.793327	0.875	0.592	1.52e-50	8
COL21A1	2.2e-47	0.558356	0.286	0.057	4.33e-43	8
PTPRG	5.98e-47	0.633392	0.99	0.91	1.18e-42	8
KIAA1211L	3.01e-46	0.412592	0.272	0.054	5.92e-42	8
CEP112	2.69e-41	0.630777	0.861	0.561	5.29e-37	8
NLGN1	6.32e-41	0.408922	1	0.991	1.24e-36	8
PTPRK	1.27e-40	0.534522	0.453	0.153	2.5e-36	8
NLGN4X	3.56e-39	0.657483	0.909	0.715	7.01e-35	8
CACNB2	1.68e-37	0.539398	0.951	0.88	3.32e-33	8
PDE1A	1.18e-35	0.928722	0.603	0.35	2.32e-31	8
SLC6A7	1.57e-34	0.429645	0.463	0.175	3.1e-30	8
